# Identification and mapping of human lymph node stromal cell subsets by combining single-cell RNA sequencing with spatial transcriptomics

**DOI:** 10.1101/2023.08.18.553530

**Authors:** Cristoforo Grasso, Janna Roet, Catarina Gago de Graça, Johanna F. Semmelink, Ester Remmerswaal, Aldo Jongejan, Perry D. Moerland, Reina E. Mebius, Lisa G. M. van Baarsen

## Abstract

Lymph node stromal cells (LNSCs) have a crucial immunomodulatory function, but their heterogeneity in human is incompletely understood. Here, we report the single cell RNA sequencing (scRNA-seq) of 12’000 LNSCs isolated from a human lymph node (LN). This study comprehensively defines the gene signatures of 10 fibroblast subtypes: CCL21^+^SC, CCL19^+^SC, CD34^+^CXCL14^+^SC, pericytes, DES^+^SC, LAMP5^+^SC, NR4A1^+^BCAM^+^ SC, HLA-DR^+^SC, SEPT4^+^SC and GLDN^+^SC. To explore the heterogeneous stromal compartment within the complex LN tissue architecture, we integrated the scRNA-seq profiles of the identified LNSC subsets with a publicly available human spatial transcriptomic LN dataset and predicted their location within the complex LN tissue architecture. Each LNSC subtype was spatially restricted to specific LN regions, indicating different LNSC-lymphocyte interactions which was further investigated using NicheNet. The positioning of distinct LNSC subtypes in different LN regions sets the stage for future research on the relationship between LNSC-specific niches and immunomodulatory function during health and disease.
