## Supplementary material for "Identification and mapping of human lymph node stromal cell subsets by combining single-cell RNA sequencing with spatial transcriptomics": Table 6

### Sheet: cellTypesPredicted.blue.main
CellType	Freq
Adipocytes	2620
Astrocytes	44
B-cells	2655
CD4+ T-cells	14
CD8+ T-cells	6
Chondrocytes	1
Endothelial cells	1562
Epithelial cells	1
Fibroblasts	4610
HSC	3
Macrophages	12
Melanocytes	2
Mesangial cells	1
Monocytes	1
Myocytes	123
NK cells	1
Skeletal muscle	521
Smooth muscle	3
